# *Piriformospora indica* employs host’s putrescine for growth promotion in plants

**DOI:** 10.1101/2021.01.19.427242

**Authors:** Anish Kundu, Abhimanyu Jogawat, Shruti Mishra, Pritha Kundu, Jyothilakshmi Vadassery

## Abstract

Growth promotion by endosymbiont *Piriformospora indica* has been observed in various plants; however, specific functional metabolites involved in *P. indica* mediated growth promotion are unknown. A GC-MS based untargeted metabolite analysis was used to identify *Solanum lycopersicum* metabolites altered during *P. indica* mediated growth promotion. Metabolomic analysis showed primary metabolites altered and specifically putrescine to be maximally induced in roots during the interaction. *P. indica* induced putrescine biosynthetic gene *SlADC1* in *S. lycopersicum* and acts via arginine decarboxylase (*ADC*) mediated pathway. *P. indica* did not promote growth in *Sladc*-VIGS (virus induced gene silencing of *SlADC* gene) lines of *S. lycopersicum* and when the ADC enzyme was inhibited with an inhibitor, DL-α-(Difluoromethyl) arginine. In Arabidopsis *adc* knock-out mutants, *P. indica* do not promote growth and this response was rescued upon exogenous application of putrescine. Putrescine promoted growth by elevation of auxin (indole-3-acetic acid) and gibberellin (GA_4_, GA_7_) levels in *S. lycopersicum*. Putrescine is also important for *P. indica* hyphal growth indicating that it is co-adapted by both host and microbe. Hence, we conclude that putrescine is an essential metabolite and its biosynthesis in plants is crucial for *P. indica* mediated growth promotion and fungal growth.
