## Supplementary material for "*Piriformospora indica* employs host’s putrescine for growth promotion in plants": The primer pairs used in the gene expression studies are given in Table S1.

### Sheet: Sheet1
	Sipplemental Table S1. Primer list
	Gene Name		Primers
	Primers used for transcript analysis
	Tomato ADC1	Forward Primer	5'-GGTCCATCGTGTGCTGATG-3'
	Tomato ADC1	Reverse Primer	5'-CTAAGCTGCTGGTCAAAGATCC-3'
	Tomato ADC2	Forward Primer	5'-CGTGCACAAGGAAGAAGAAG-3'
	Tomato ADC2	Reverse Primer	5'-CGCCAACACCAACAATATTCTC-3'
	Tomato ODC1	Forward Primer	5'-GCACTTGATACCGTGTTAAGG-3'
	Tomato ODC1	Reverse Primer	5'-GGTGAGTAACAATGGCGGATG-3'
	Tomato ODC2	Forward Primer	5'-GGTTACCCATGTGATTGGC-3'
	Tomato ODC2	Reverse Primer	5'-GGTCGACTCGCGTATTTCAC-3'
	Tomato ODC3	Forward Primer	5'-GTACAACAGTTGCTTTGTGGG-3'
	Tomato ODC3	Reverse Primer	5'-GGGAATTGTATGTCAATGGCC-3'
	Tomato UBI3	Forward Primer	5'-GAGGCTTCGTAAGGAGTGCC-3'
	Tomato UBI3	Reverse Primer	5'-CGCCTCCAGCCTTGTTGTAA-3'
	P. indica Tef1	Forward Primer	5'-TCGTCGCTGTCAACAAGATG-3'
	P. indica Tef1	Reverse Primer	5'-GAGGGCTCGAGCATGTTGT-3'
	Primers used for VIGS construct preparation in Tomato
	T_VIGS_ADC1	Forward Primer	5'-CGGAATTCCGACAAACGCTGTCCCTC-3'
	T_VIGS_ADC1	Reverse Primer	5'-CCGCTCGAGCTTCAACAACGAACCTGTCC-3'
	Primers used for genotyping of A. thaliana adc knockout mutants
	AT ADC1	Forward Primer	5'-GCTGTTTCCTATTGTTCC-3'
	AT ADC1	Reverse Primer	5'-CATCCGGTGATTTGCAGCG-3'
	AT ADC2	Forward Primer	5'-CCGCCGCCGTTGTTGTTG-3'
	AT ADC2	Reverse Primer	5'-CAACAACGAATCGATCTTG-3'
	AT Actin	Forward Primer	5'-GAACCACCGATCCAGACACT-3'
	AT Actin	Reverse Primer	5'-GTTGGGATGAACCAGAAGCA-3'
