## Supplementary material for "*Piriformospora indica* employs host’s putrescine for growth promotion in plants": 55 were identified and annotated in leaf, 70 in root and 102 in P. indica mycelia (Fig. 2A, Table S2)

### Sheet: Annotated metabolites
	Supplemental Table S2: Annotated metabolites (with MS Library NIST14s) in tomato and P. indica mycelia with derivatization level and obtained molecular mass
	Secondary metabolites are denoted in red colour
Sl. No.	Tomato metabolites	Derivatization			Sl. No.	P. indica mycelia metabolites	Derivatization
1	2,3-Butanediol	2 TMS derivatives			1	.beta-D-Allopyranose	2TMS derivative
2	Propanoic acid	1 TMS derivatives			2	.beta.-Gentiobiose	8-TMS derivative
3	L-Valine	1 TMS derivatives			3	1,2,3-Butanetriol	3-TMS derivative
4	L-Alanine	2 TMS derivatives			4	1-Methyladenosine	2MeOX 2TMS derivative
5	Oxalicacid	2 TMS derivatives			5	2,6-dimethyl-3-heptanol	1 TMS derivative
6	(R)-3-Hydroxybutyric acid	2 TMS derivatives			6	2,3,4-TRIS-O-(TRIMETHYLSILYL)HEXOPYRANOSYL	MO-TMS derivative
7	L-Serine	2 TMS derivatives			7	2-.alpha.-Mannobiose	8 TMS derivative
8	Glycerol	3 TMS derivatives			8	2-Aminoadipic acid	3 TMS derivative
9	L-Threonine	2 TMS derivatives			9	2-Butenedioic acid	2 TMS derivative
10	Glyceric acid	3 TMS derivatives			10	2-Keto-3-methylvaleric acid	TMS derivative
11	Acetoin	1 TMS derivatives			11	2-Keto-d-gluconic acid	5 TMS derivative
12	Erythrono-1,4-lactone	2 TMS derivatives			12	2-ketoglutaric acid	2 TMS derivative
13	L-(+)-Erythrulose	ETOX-3TMS derivatives			13	2-Ketoisocaproic acid	MeOX TMS derivative
14	Malic acid	3 TMS derivatives			14	2-methyl-1,3-butanediol	2TMS derivative
15	L-Threitol	4 TMS derivatives			15	3-Deoxyhexitol	2TMS derivative
16	L-5-Oxoproline	2 TMS derivatives			16	3-heptanol, 2,6-dimethyl-	4Me 2TMS derivative
17	L-Threonic acid	3 TMS derivatives			17	3-Methyl-2-ketobutyric acid	2TMS derivative
18	D-(-)-Erythrose	MeOX-3 TMS derivatives			18	3-Pentulose, 2-desoxy-,	TMS derivative
19	L-Glutamic acid	3 TMS derivatives			19	3-Pyridinecarboxaldehyde	2TMS derivative
20	Xylonic acid	3 TMS derivatives			20	3-α-Mannobiose	TMS derivative
21	Arabinonic acid	3 TMS derivatives			21	4-Aminobutanoic acid	3TMS derivative
22	D-Arabinose	EtOX-4TMS derivatives			22	4-Hydroxybutanoic acid	2TMS derivative
23	D-(+)-Xylose	EtOX-4TMS derivatives			23	5-deoxyribitol	2TMS derivative
24	D-(-)-Tagatose	5 TMS derivatives			24	Acetoin,	3TMS derivative
25	Suberic acid	2 TMS derivatives			25	Behenic acid	2TMS derivative
26	Ribonic acid	4 TMS derivatives			26	Benzoic Acid	3TMS derivative
27	D-Psicofuranose	5 TMS derivatives			27	Butanedioic acid	2 TMS derivative
28	Quinic acid	5 TMS derivatives			28	Butanoic acid	2TMS derivative
29	D-Fructose	MEOX-5 TMS derivatives			29	D-(-)-Fructofuranose	4TMS derivative
30	D-Galactose	MEOX-5 TMS derivatives			30	D-(+)-Cellobiose	2TMS derivative
31	D-(+)-Talose	MEOX-5 TMS derivatives			31	D-(+)-Galactose	2TMS derivative
32	Ethyl.alpha.-D-glucopyranoside	4 TMS derivatives			32	D-(+)-Ribono-1,4-lactone (R,S,R)-	2TMS derivative
33	Maltose	TMS derivatives			33	D-(+)-Talofuranose	3TMS derivative
34	.beta.-Gentiobiose	MEOX-8 TMS derivatives			34	D-(+)-Turanose	2TMS derivative
35	Galactinol	9 TMS derivatives			35	D-Allose	TMS derivative
36	.beta.-D-Lactose,(isomer2)	8 TMS derivatives			36	D-altro-2-heptulose	4 TMS derivative
37	D-Trehalose	7 TMS derivatives			37	D-Arabinose	4TMS derivative
38	D-(+)-Cellobiose,(isomer1)	8 TMS derivatives			38	d-Erythrotetrofuranose	2TMS derivative
39	Shikimic acid	4 TMS derivatives			39	D-Fructose	3TMS derivative
40	Isocitric acid	4 TMS derivatives			40	D-Glucose	4TMS derivative
41	Glucose	5 TMS derivatives			41	Diethanolamine	TMS derivative
42	Sucrose	8 TMS derivatives			42	Diglycolic acid	MeOX TMS derivative
43	9,12-Octadecadienoic acid	1 TMS derivatives			43	Dihydropyrazin	2TMS derivative
44	Oleic acid	1 TMS derivatives			44	Dioxa-2,10 Disilaudecane	2TBDMS derivative
45	Stearic acid	1 TMS derivatives			45	DL-2-Methylglutamic acid	di(pent-4-enyl) ester
46	Myo-inositol	6 TMS derivatives			46	D-Lactose	4TMS derivative
47	Chlorogenic acid	6 TMS derivatives			47	DL-Ornithine	4TMS derivative
48	Caffeic acid	3 TMS derivatives			48	D-Mannose	3TMS derivative
49	Gluconic acid	6 TMS derivatives			49	D-Myo-Inositol	2TMS derivative
50	Glucuronic acid	4 TMS derivatives			50	Dodecanoic acid	3TMS derivative
51	Pyroglutamic acid	1 TMS derivatives			51	D-Trehalose	TMS derivative
52	Glucaric acid	4 TMS derivatives			52	Galactonic acid	EtOX 4TMS derivative
53	L-Isoleucine	1 TMS derivative			53	Glyceric acid	2TMS derivative
54	Urea	2 TMS derivatives			54	Glycine	MeOX 5TMS
55	Glycine	3 TMS derivatives			55	Heptadecanoic acid	5TMS derivative
56	Azelaic acid	2 TMS derivatives			56	Heptanoic acid	3TMS derivative
57	Sebacic acid	2TBDMS derivatives			57	Hexanoate	Not derivatized
58	Fumaric acid	nonyl octyl ester derivatives			58	Hydrobenzoin	5TMS derivative
59	Phenylpyruvic acid	TBDMS derivatives			59	Isophthalic acid	4TMS derivative
60	Myristoleic acid	1TMS derivatives			60	L-(-)-Sorbose	MeOX 2TMS derivative
61	Tetracosanoic acid	1 TMS derivatives			61	L-5-Oxoproline	2TMS derivative
62	Myristic acid	1 TMS derivatives			62	L-Alanine	5TMS derivative
63	Cycloleucin	2 TMS derivatives			63	L-Asparagin	4TMS derivative
64	6,7-dihydroxycoumarin-.beta.-d-glucopyranoside	5 TMS derivatives			64	L-Aspartic acid	3TMS derivative
65	11-eicosaenoic acid	1 TMS derivatives			65	L-Glutamic acid	2TMS derivative
66	Arbutin	5 TMS derivatives			66	L-Hydroxyproline	TMS derivative
67	13-Docosenoic acid	1 TMS derivatives			67	Linoleic acid	MeOX 5TMS derivative
68	Silanamine	2 TMS derivatives			68	L-Isoleucine	OX 6TMS derivative
69	Benzoic acid	4 TMS derivatives			69	L-Leucine	MeOX 4TMS derivative
70	Pentanedioic acid	2 TMS derivatives			70	L-Proline	8TMS derivative
71	meso-Erythritol	4 TMS derivatives			71	L-Serine	5TMS derivative
72	Lactic acid	2 TMS derivatives			72	L-Threonic acid	5TMS derivative
73	Glycolic acid	2 TMS derivatives			73	L-Threonine	TMS derivative
74	Proline	1 TMS derivatives			74	L-Valine	Not derivatized
75	DL-Phenylalanine	1 TMS derivatives			75	Malic acid	3 TMS derivative
76	Putrescine	4 TMS derivatives			76	Maltose	8 TMS derivative
77	Lactulose	MEOX-8 TMS derivatives			77	Mannose, 6 Deoxy-	4 TMS derivative
78	12-hydroxyoctadecanoic acid	2 TMS derivatives			78	meso-Erythritol	4 TMS derivative
79	Serine	3 TMS derivatives			79	Myo-Inositol	6 TMS derivative
					80	Myristic acid	TMS derivative
					81	N-Acetyl-D-glucosamine	4TMS derivative
					82	N-Methyhexadecanamide	6TMS derivative
					83	Octanoic acid	4TMS derivative
					84	Oleic acid	Not derivatized
					85	Oxalic acid	5TMS derivative
					86	P-(METHYLSULFINYL)-.α.,.β.,.β.-trifluorostyrene	3TMS derivative
					87	Palmitic Acid	3TBDMS derivative
					88	Pentanoic acid	5TMS derivative
					89	Phenylalanine	8TMS derivative
					90	Propanoic acid	TMS derivative
					91	Pyroglutamic acid	8TMS derivative
					92	Ribonic acid	5TMS derivative
					93	Serine	4TMS derivative
					94	Shikimic acid	2TMS derivative
					95	Stearic acid	8TMS derivative
					96	Succinate	5TMS derivative
					97	Tetracosanoic acid	MeOX 8TMS derivative
					98	Threitol	TMS derivative
					99	Thymol	TMS derivative
					100	Tryptamine	2TMS derivative
					101	Uridine	TMS derivative
					102	Xylitol	5TMS derivative
