## Supplementary material for "*Piriformospora indica* employs host’s putrescine for growth promotion in plants": 22 metabolites are shared by root, leaf and mycelia (Fig. 2B, Table S3).

### Sheet: Sheet3
	Supplementary Table S3 Identity of metabolites distributed in Venn's Diagram
		No.	Metabolites
	Leaf Mycelia Root	22	D-Trehalose
			Ribonic acid
			L-5-Oxoproline
			L-Threonic acid
			L-Threonine
			Glyceric acid
			L-Serine
			D-Arabinose
			Stearic acid
			Maltose
			L-Glutamic acid
			Propanoic acid
			Shikimic acid
			L-Valine
			Pyroglutamic acid
			.beta.-Gentiobiose
			Malic acid
			D-Fructose
			Oleic acid
			L-Alanine
			D-Glucose
			Myo-inositol
	Leaf-Root	23	Gluconic acid
			Acetoin
			(R)-3-Hydroxybutyric acid
			Quinic acid
			9,12-Octadecadienoic acid
			D-(+)-Xylose
			D-Galactose
			D-(+)-Cellobiose
			Arabinonic acid
			2,3-Butanediol
			Sucrose
			Glucaric acid
			Ethyl.alpha.-D-glucopyranoside
			Suberic acid
			.beta.-D-Lactose
			Oxalic acid
			D-(+)-Talose
			Chlorogenic acid
			D-(-)-Erythrose
			Glycerol
			Isocitric acid
			Galactinol
			Azelaic acid
	Mycelia-Root	3	Myristic acid
			Tetracosanoic acid
			meso-Erythritol
	Mycelia-Leaf	1	Serine
	Root	22	Proline
			D-Glucuronic acid
			Sebacic acid
			Glycine, 3TMS derivative
			13-Docosenoic acid
			Silanamine
			Phenylpyruvic acid
			Myristoleic acid
			Benzoic acid
			Fumaric acid
			Urea, 2TMS derivative
			Arbutin 5TMS
			DL-Phenylalanine
			Cycloleucin
			Glycolic acid
			Lactulose
			6,7-dihydroxycoumarin-.beta.-d-glucopyranoside
			L-Isoleucine, TMS derivative
			Lactic acid
			11-eicosaenoic acid
			Putrescine
			Pentanedioic acid
	Leaf	9	Caffeic acid
			Xylonic acid
			D-Psicofuranose
			Glucuronic acid
			L-Threitol
			Erythrono-1,4-lactone
			L-(+)-Erythrulose
			D-(-)-Tagatose
			12-hydroxyoctadecanoic acid
	Mycelia	76	Butanedioic acid
			L-Isoleucine
			d-Erythrotetrofuranose
			Behenic acid
			D-(+)-Galactose
			3-Deoxyhexitol
			N-Acetyl-D-glucosamine
			3-Methyl-2-ketobutyric acid
			L-Proline
			Theitol
			4-Hydroxybutanoic acid
			1,2,3-Butanetriol
			Palmitic Acid
			.beta.-D-Allopyranose
			Diethanolamine
			Benzoic Acid
			Mannose, 6 Deoxy-
			2-methyl-1,3-butanediol
			P-(METHYLSULFINYL)-.α.,.β.,.β.-trifluorostyrene
			Linoleic acid
			3-Pentulose, 2-desoxy-,
			Diglycolic acid
			L-(-)-Sorbose
			D-(+)-Talofuranose
			Oxalic acid
			2-ketoglutaric acid
			D-Allose
			D-(+)-Turanose
			Pentanoic acid
			L-Leucine
			3-α-Mannobiose
			2-Keto-d-gluconic acid
			2-Keto-3-methylvaleric acid
			D-Lactose
			L-Hydroxyproline
			2-Ketoisocaproic acid
			1-Methyladenosine
			Octanoic acid
			Phenylalanine
			L-Aspartic acid
			L-Asparagin
			Hexanoate
			Glycine
			Dodecanoic acid
			Xylitol
			D-(+)-Cellobiose
			Dihydropyrazin
			4-Aminobutanoic acid
			Thymol-β-d-glucopyranoside
			5-deoxyribitol
			Acetoin,
			N-Methyhexadecanamide
			D-altro-2-heptulose
			D-(+)-Ribono-1,4-lactone (R,S,R)-
			2-Butenedioic acid
			2-α-Mannobiose
			Heptadecanoic acid
			Uridine
			Butanoic acid
			Succinate
			3-Pyridinecarboxaldehyde
			D-Mannose
			Heptanoic acid
			Galactonic acid
			DL-Ornithine
			D-(-)-Fructofuranose
			Hydrobenzoin
			Isophthalic acid
			DL-2-Methylglutamic acid
			2-Aminoadipic acid
			Dioxa-2,10 Disilaudecane
			2,6-dimethyl-3-heptanol
			2-Hydroxybutyric acid
			Leucylleucine
			Hydracrylic acid
			Tryptamine
