## Supplementary material for "*Piriformospora indica* employs host’s putrescine for growth promotion in plants": GC-MS data-set for root and leaf specific metabolites (Table S4)

### Sheet: Fold Change
		Table S4: Fold change of metabolites found both in control and treated leaf and root samples
		Significant P values (P<0.05) are denoted in red
		Fold change of 55 metabolites found both in control and treated leaf samples					Fold change of 70 metabolites found both in control and treated root samples
	Sl. No.	Annotated Leaf Metabolites	Fold change	P Values		Sl. No.	Annotated Root Metabolites	Fold change	P Values
	1	2,3-Butanediol	0.0203006	0.01		1	2,3-Butanediol	1.24689	0.147024
	2	Propanoic acid	0.475678	0.329997		2	Propanoic acid	1.69846	0.0153238
	3	L-Valine	0.00484681	0.230001		3	L-Valine	0.730845	0.023844
	4	L-Alanine	0.00154027	0.0299999		4	L-Alanine	6.5106	0.00688796
	5	Oxalicacid	0.528797	0.470002		5	Oxalicacid	0.155833	0.292591
	6	(R)-3-Hydroxybutyric acid	0.00903632	0.0700003		6	(R)-3-Hydroxybutyric acid	0.243659	0.321542
	7	L-Serine	0.124582	0.299999		7	L-Serine	1.29817	0.455112
	8	Glycerol	1.41309	0.649995		8	Glycerol	1.15755	0.78355
	9	L-Threonine	0.0663798	0.299999		9	L-Threonine	0.638603	0.695078
	10	Glyceric acid	0.389141	0.629999		10	Glyceric acid	0.0476518	0.291987
	11	Acetoin	1.22059	0.05		11	Acetoin	2.2253	0.013115
	12	Serine	0.000453121	0.280001		12	Malic acid	1.41839	0.39907
	13	Erythrono-1,4-lactone	0.7171	0.700003		13	L-5-Oxoproline	0.791936	0.0537588
	14	L-(+)-Erythrulose	2.12185	0.129999		14	L-Threonic acid	0.431272	0.175403
	15	Malic acid	0.0772822	0.329997		15	D-(-)-Erythrose	89.947	0.272228
	16	L-Threitol	0.653976	0.32		16	L-Glutamic acid	20.598	0.0236225
	17	L-5-Oxoproline	0.680252	0.439997		17	Arabinonic acid	2.31448	0.52172
	18	L-Threonic acid	0.399206	0.0899995		18	D-Arabinose	0.00734424	0.0702166
	19	D-(-)-Erythrose	0.534016	0.08		19	D-(+)-Xylose	196.106	0.0956882
	20	L-Glutamic acid	0.000509076	0.340001		20	Suberic acid	1.83862	0.466266
	21	Xylonic acid	1.15583	0.4		21	Ribonic acid	0.42201	0.316317
	22	Arabinonic acid	0.960683	0.8		22	Quinic acid	0.00481172	0.0746487
	23	D-Arabinose	4.96026	0.01		23	D-Fructose	0.926583	0.905516
	24	D-(+)-Xylose	1.22001	0.779992		24	D-Galactose	0.380066	0.118644
	25	D-(-)-Tagatose	0.380756	0.379997		25	D-(+)-Talose	4.94852	0.302771
	26	Suberic acid	0.0215882	0.129999		26	Ethyl.alpha.-D-glucopyranoside	0.217742	0.0631937
	27	Ribonic acid	0.386138	0.08		27	Maltose	0.468265	0.15019
	28	D-Psicofuranose	0.770626	0.589997		28	.beta.-Gentiobiose	0.00136129	0.14642
	29	Quinic acid	0.431798	0.109999		29	Galactinol	0.373195	0.113029
	30	D-Fructose	2.54893	0.04		30	.beta.-D-Lactose,(isomer2)	0.231847	0.30797
	31	D-Galactose	0.339626	0.439997		31	D-Trehalose	0.0931791	0.05433
	32	D-(+)-Talose	1.95036	0.12		32	D-(+)-Cellobiose,(isomer1)	0.810737	0.814655
	33	Ethyl.alpha.-D-glucopyranoside	1.11129	0.669993		33	Shikimic acid	0.0106785	0.0340526
	34	Maltose	1.63708	0.25		34	Isocitric acid	0.00245736	0.160014
	35	.beta.-Gentiobiose	1.42854	0.4		35	Glucose	0.292294	0.2014
	36	Galactinol	0.333287	0.4		36	Sucrose	1.51917	0.188469
	37	.beta.-D-Lactose,(isomer2)	2.33955	0.00599998		37	9,12-Octadecadienoic acid	0.472244	0.0316461
	38	D-Trehalose	0.845572	0.8		38	Oleic acid	0.338728	0.178934
	39	D-(+)-Cellobiose,(isomer1)	7.5381	0.700003		39	Stearic acid	1.28046	0.354004
	40	Shikimic acid	0.330322	0.299999		40	Myo-inositol	0.0475746	0.000609226
	41	Isocitric acid	0.225416	0.389996		41	Chlorogenic acid	1.03268	0.971863
	42	Glucose	0.482739	0.0599998		42	Gluconic acid	112.047	0.00111147
	43	Sucrose	0.978033	0.909997		43	D-Glucuronic acid	1.0139	0.915541
	44	9,12-Octadecadienoic acid	0.00638848	0.140001		44	Pyroglutamic acid	0.284587	0.384921
	45	Oleic acid	1.59061	0.0899995		45	Glucaric acid	1.1959	0.00655772
	46	Stearic acid	0.60859	0.438995		46	L-Isoleucine	1.00523	0.994295
	47	Myo-inositol	0.892878	0.700003		47	Urea	1.33783	0.620045
	48	Chlorogenic acid	0.190419	0.02		48	Glycine	3.10022	0.258453
	49	Caffeic acid	1.57092	0.700003		49	Azelaic acid	0.00976012	0.00258107
	50	Gluconic acid	0.00485716	0.08		50	Sebacic acid	0.00974884	0.0934076
	51	Glucuronic acid	0.00681669	0.140001		51	Fumaric acid	0.0183695	0.00963245
	52	Pyroglutamic acid	1.39732	0.710003		52	Phenylpyruvic acid	0.000605603	0.00307371
	53	Glucaric acid	2.20091	0.004		53	Myristoleic acid	0.0103012	0.247835
	54	Azelaic acid	0.00207684	0.00643532		54	Tetracosanoic acid	0.00574774	0.247668
	55	12-hydroxyoctadecanoic acid	386.067	2.2134e-05		55	Myristic acid	0.480999	0.548347
						56	Cycloleucin	1.60625	0.657683
						57	6,7-dihydroxycoumarin-.beta.-d-glucopyranoside	1.2143	0.78485
						58	11-eicosaenoic acid	0.0103594	0.247837
						59	Arbutin	0.603416	0.438651
						60	13-Docosenoic acid	0.909922	0.90646
						61	Silanamine	0.00307644	0.322733
						62	Benzoic acid	0.0311328	5.03616e-06
						63	Pentanedioic acid	2.07803	0.292257
						64	meso-Erythritol	1.21386	0.838383
						65	Lactic acid	1.49228	0.0456155
						66	Glycolic acid	0.882974	0.361529
						67	Proline	0.0735961	0.055685
						68	DL-Phenylalanine	0.00787966	0.160633
						69	Putrescine	31.0954	1.08169e-06
						70	Lactulose	1.12289	0.292054
