## Supplementary material for "*Piriformospora indica* employs host’s putrescine for growth promotion in plants": Pathway analysis with significantly altered (P<0.05) annotated root metabolite data set showed a plausible involvement of 46 metabolic processes (Fig.

### Sheet: Sheet1
	Table S5 Pathway impact analysis table for S. lycopersicum root treated with P. indica
	Yellow highlighted pathways are indicating pathways with P>0.05 and impact>0.1
Sl. No.	Pathway Name	p	-log(p)	Holm p	FDR	Impact
1	Alanine, aspartate and glutamate metabolism	2.4793e-07	6.6057	1.1405e-05	1.1405e-05	0.32734
2	Phenylalanine, tyrosine and tryptophan biosynthesis	1.0236e-06	5.9899	4.606e-05	2.3542e-05	0.09009
3	Tyrosine metabolism	5.9157e-06	5.228	0.00026029	9.0708e-05	0.10811
4	Citrate cycle (TCA cycle)	1.4732e-05	4.8317	0.00063349	0.00016942	0.07458
5	Arginine and proline metabolism	2.1749e-05	4.6626	0.00091345	0.00020009	0.14404
6	Phenylalanine metabolism	4.5012e-05	4.3467	0.0018455	0.00024887	0.70588
7	Tropane, piperidine and pyridine alkaloid biosynthesis	4.5012e-05	4.3467	0.0018455	0.00024887	0
8	Selenocompound metabolism	4.8691e-05	4.3125	0.001899	0.00024887	0
9	Carbon fixation in photosynthetic organisms	4.8691e-05	4.3125	0.001899	0.00024887	0
10	Butanoate metabolism	7.6469e-05	4.1165	0.0028294	0.00029313	0
11	Porphyrin and chlorophyll metabolism	7.6469e-05	4.1165	0.0028294	0.00029313	0
12	Nitrogen metabolism	7.6469e-05	4.1165	0.0028294	0.00029313	0
13	Pyruvate metabolism	0.0006298	3.2008	0.021413	0.0021065	0.07308
14	Aminoacyl-tRNA biosynthesis	0.00067286	3.1721	0.022204	0.0021065	0.11111
15	Arginine biosynthesis	0.00068689	3.1631	0.022204	0.0021065	0.11651
16	Phenylpropanoid biosynthesis	0.0017225	2.7639	0.053396	0.0049521	0.03161
17	Glucosinolate biosynthesis	0.0019101	2.7189	0.057303	0.0051685	0
18	Propanoate metabolism	0.0023212	2.6343	0.067314	0.0059319	0
19	Glutathione metabolism	0.0026979	2.569	0.075542	0.0065318	0.13362
20	Linoleic acid metabolism	0.0033275	2.4779	0.089844	0.0076534	1
21	Pantothenate and CoA biosynthesis	0.0057117	2.2432	0.1485	0.012511	0
22	Starch and sucrose metabolism	0.011763	1.9295	0.29408	0.024595	0.50234
23	Biosynthesis of unsaturated fatty acids	0.01835	1.7364	0.4404	0.0367	0
24	Pentose and glucuronate interconversions	0.020074	1.6974	0.46169	0.036935	0
25	Amino sugar and nucleotide sugar metabolism	0.020074	1.6974	0.46169	0.036935	0
26	Cyanoamino acid metabolism	0.035698	1.4474	0.74966	0.061391	0
27	Ascorbate and aldarate metabolism	0.036034	1.4433	0.74966	0.061391	0.02239
28	Glyoxylate and dicarboxylate metabolism	0.03894	1.4096	0.74966	0.063973	0.32142
29	Valine, leucine and isoleucine degradation	0.042739	1.3692	0.76931	0.067793	0
30	Galactose metabolism	0.051944	1.2845	0.88305	0.079648	0.25476
31	Phosphatidylinositol signaling system	0.068693	1.1631	1	0.099585	0.03285
32	Cutin, suberine and wax biosynthesis	0.069276	1.1594	1	0.099585	0.125
33	Pentose phosphate pathway	0.11617	0.93491	1	0.16193	0
34	Thiamine metabolism	0.136	0.86646	1	0.184	0
35	Fatty acid biosynthesis	0.2052	0.68783	1	0.26969	0
36	Inositol phosphate metabolism	0.2296	0.63902	1	0.28911	0.10251
37	Glycine, serine and threonine metabolism	0.23581	0.62744	1	0.28911	0.53598
38	Valine, leucine and isoleucine biosynthesis	0.23883	0.62191	1	0.28911	0
39	Fatty acid degradation	0.2466	0.60801	1	0.29086	0
40	Glycerolipid metabolism	0.30676	0.5132	1	0.34142	0.01703
41	Cysteine and methionine metabolism	0.31915	0.496	1	0.34142	0
42	Sphingolipid metabolism	0.31915	0.496	1	0.34142	0
43	Sulfur metabolism	0.31915	0.496	1	0.34142	0
44	Stilbenoid, diarylheptanoid and gingerol biosynthesis	0.69363	0.15887	1	0.70904	0.13235
45	Flavonoid biosynthesis	0.69363	0.15887	1	0.70904	0.02046
46	Purine metabolism	0.73501	0.1337	1	0.73501	0.00257
