## Supplementary material for "*Piriformospora indica* employs host’s putrescine for growth promotion in plants": Pathway analysis with significantly altered (P<0.05) annotated root metabolite data set showed a plausible involvement of 46 metabolic processes

### Sheet: Interaction Network analysis
Table S6: Metabolite-metabolite interaction analysis output
Interaction Analysis output			Interaction Analysis output
Metabolic Pathway Name (Up Regulated)	Hits	P-value	Metabolic Pathway Name (Down Regulated)	Hits	P-value
Alanine, aspartate and glutamate metabolism	2	0.00679	Aminoacyl-tRNA biosynthesis	2	0.012
Glutathione metabolism	2	0.00795	Phenylalanine, tyrosine and tryptophan biosynthesis	1	0.0157
Arginine and proline metabolism	2	0.023	Linoleic acid metabolism	1	0.0196
Aminoacyl-tRNA biosynthesis	2	0.024	Valine, leucine and isoleucine biosynthesis	1	0.0312
D-Glutamine and D-glutamate metabolism	1	0.0273	Phenylalanine metabolism	1	0.0426
Ascorbate and aldarate metabolism	1	0.0434	Pantothenate and CoA biosynthesis	1	0.069
Histidine metabolism	1	0.0851	Biosynthesis of unsaturated fatty acids	1	0.0838
Selenocompound metabolism	1	0.0902	Glutathione metabolism	1	0.0984
Butanoate metabolism	1	0.0953	Valine, leucine and isoleucine degradation	1	0.141
Pentose phosphate pathway	1	0.105	Arginine and proline metabolism	1	0.165
